# Recent loss of the Dim2 DNA methyltransferase decreases mutation rate in repeats and changes evolutionary trajectory in a fungal pathogen

**DOI:** 10.1101/2020.03.27.012203

**Authors:** Mareike Möller, Michael Habig, Cécile Lorrain, Alice Feurtey, Janine Haueisen, Wagner C. Fagundes, Alireza Alizadeh, Michael Freitag, Eva H. Stukenbrock

**Affiliations:** Environmental Genomics, Christian-Albrechts University, Am Botanischen Garten 1-9, D-24118 Kiel, Germany; Max Planck Institute for Evolutionary Biology, August-Thienemann-Str. 2, D-24306 Plön, Germany; Department of Plant Protection, Faculty of Agriculture, Azarbaijan Shahid Madani University, Tabriz, Iran; Department of Biochemistry and Biophysics, Oregon State University, Corvallis, OR, United States of America

**Keywords:** DNA methylation, genome evolution, transposable elements, experimental evolution, fungal pathogen

## Abstract

DNA methylation is found throughout all domains of life, yet the extent and function of DNA methylation differ between eukaryotes. Strains of the plant pathogenic fungus *Zymoseptoria tritici* appeared to lack cytosine DNA methylation (5mC) because gene amplification followed by Repeat-Induced Point mutation (RIP) resulted in the inactivation of the *dim2* DNA methyltransferase gene. 5mC is, however, present in closely related sister species. We demonstrate that inactivation of *dim2* occurred recently as some *Z. tritici* isolates carry a functional *dim2* gene. Moreover, we show that *dim2* inactivation occurred by a different path than previously hypothesized. We mapped the genome-wide distribution of 5mC in strains with and without functional *dim2*. Presence of functional *dim2* correlates with high levels of 5mC in transposable elements (TEs), suggesting a role in genome defense. We identified low levels of 5mC in strains carrying inactive *dim2* alleles, suggesting that 5mC is maintained over time, presumably by an active Dnmt5 DNA methyltransferase. Integration of a functional *dim2* allele in strains with mutated *dim2* restored normal 5mC levels, demonstrating *de novo* cytosine methylation activity of *dim2*. To assess the importance of 5mC for genome evolution, we performed an evolution experiment, comparing genomes of strains with high levels of 5mC to genomes of strains lacking *dim2*. We found that the presence of *dim2* alters nucleotide composition by promoting C to T transitions (C→T) specifically at CpA (CA) sites during mitosis, likely contributing to TE inactivation. Our results show that 5mC density at TEs is a polymorphic trait in *Z. tritici* populations that can impact genome evolution.

**Author Summary:** Cytosine DNA methylation (5mC) is known to silence transposable elements in fungi and thereby appears to contribute to genome stability. The genomes of plant pathogenic fungi are highly diverse, differing substantially in transposon content and distribution. Here, we show extensive differences of 5mC levels within a single species of an important wheat pathogen. These differences were caused by inactivation of the DNA methyltransferase Dim2 in the majority of studied isolates. Presence of widespread 5mC increased point mutation rates in regions with active or mutated transposable elements during mitosis. The mutation pattern is dependent on the presence of Dim2 and resembles a mitotic version of Repeat-Induced Point mutation (RIP). Thus, loss of 5mC may represent an evolutionary trade-off offering adaptive potential at the cost of transposon control.
