## Supplementary material for "Recent loss of the Dim2 DNA methyltransferase decreases mutation rate in repeats and changes evolutionary trajectory in a fungal pathogen": S9 Table

### Sheet: Sheet1
Table S9. Overview of Illumina sequencing data, detected 5mC sites and SNPs.
sample	sequencing	number of reads	read length	reads after quality filtering	uniquely mapped reads	mapped reads after deduplication	5mC sites
Zt09-1	Bisulfite	6464743	2 x 150 nt	5875192	5392007	3442164	14524
Zt09-2	Bisulfite	6364382	2 x 150 nt	5756983	5284273	2133584	11139
Zt09-3	Bisulfite	6576686	2 x 150 nt	6058069	5649487	3655984	9513
Zt09::Ztdim2-1	Bisulfite	6784710	2 x 150 nt	6219614	5775771	4020642	434246
Zt09::Ztdim2-2	Bisulfite	6381997	2 x 150 nt	5810887	5379498	3544885	433580
Zt09::Ztdim2-3	Bisulfite	5644053	2 x 150 nt	5198062	4842565	3416040	344434
Zt10-1	Bisulfite	6415540	2 x 150 nt	5792187	5199177	4017098	379651
Zt10-2	Bisulfite	6682007	2 x 150 nt	6124796	5592345	4496970	285515
Zt10-3	Bisulfite	6380613	2 x 150 nt	5953552	5271707	4170967	210138
Zt10△Ztdim2-1	Bisulfite	6403216	2 x 150 nt	5851270	4974658	3827592	17561
Zt10△Ztdim2-2	Bisulfite	6527277	2 x 150 nt	6104568	5481439	4832992	50919
Zt10△Ztdim2-3	Bisulfite	6408530	2 x 150 nt	5887654	5426409	3983620	45889
internal ID	sample	sequencing	number of reads	read length	SNPs compared to progenitor
2855_CM-	Zt10 - progenitor	Genome	9409384	2 x 250 nt	-
2854_AA-	Zt10-1	Genome	8363472	2 x 250 nt	119
2854_AB-	Zt10-2	Genome	9733288	2 x 250 nt	172
2854_AC-	Zt10-3	Genome	9864638	2 x 250 nt	253
2854_AD-	Zt10-4	Genome	10749930	2 x 250 nt	166
2854_AE-	Zt10-5	Genome	10213594	2 x 250 nt	82
2854_AF-	Zt10-6	Genome	9479332	2 x 250 nt	283
2854_AG-	Zt10-7	Genome	9820696	2 x 250 nt	37
2854_AH-	Zt10-8	Genome	9294568	2 x 250 nt	123
2854_AI-	Zt10-9	Genome	9543378	2 x 250 nt	160
2854_AJ-	Zt10-10	Genome	9806898	2 x 250 nt	255
2854_AK-	Zt10-11	Genome	10025198	2 x 250 nt	158
2854_AL-	Zt10-12	Genome	9883510	2 x 250 nt	166
2854_AM-	Zt10-13	Genome	8468306	2 x 250 nt	79
2854_AN-	Zt10-14	Genome	7807326	2 x 250 nt	120
2854_AO-	Zt10-15	Genome	10072204	2 x 250 nt	270
2854_AP-	Zt10-16	Genome	10492984	2 x 250 nt	304
2854_AQ-	Zt10-17	Genome	10127514	2 x 250 nt	179
2854_AR-	Zt10-18	Genome	10121394	2 x 250 nt	168
2854_AS-	Zt10-19	Genome	9618342	2 x 250 nt	184
2854_AT-	Zt10-20	Genome	9863042	2 x 250 nt	84
2854_AU-	Zt10-21	Genome	10124084	2 x 250 nt	154
2854_AV-	Zt10-22	Genome	8703708	2 x 250 nt	52
2854_AW-	Zt10-23	Genome	8996768	2 x 250 nt	193
2854_AX-	Zt10-24	Genome	8516286	2 x 250 nt	177
2854_AY-	Zt10-25	Genome	9661118	2 x 250 nt	315
2854_AZ-	Zt10-26	Genome	9052360	2 x 250 nt	71
2854_BA-	Zt10-27	Genome	10817354	2 x 250 nt	260
2854_BB-	Zt10-28	Genome	9245386	2 x 250 nt	124
2854_BC-	Zt10-29	Genome	9894128	2 x 250 nt	140
2854_BD-	Zt10-30	Genome	8965088	2 x 250 nt	196
2854_BE-	Zt10-31	Genome	6776608	2 x 250 nt	149
2854_BF-	Zt10-32	Genome	9205192	2 x 250 nt	220
2854_BG-	Zt10-33	Genome	9230136	2 x 250 nt	132
2854_BH-	Zt10-34	Genome	7861506	2 x 250 nt	81
2854_BI-	Zt10-35	Genome	9792562	2 x 250 nt	159
2854_BJ-	Zt10-36	Genome	10466462	2 x 250 nt	220
2854_BK-	Zt10-37	Genome	9899796	2 x 250 nt	189
2854_BL-	Zt10-38	Genome	10891248	2 x 250 nt	368
2854_Y-	Zt10-39	Genome	10052158	2 x 250 nt	173
2854_Z-	Zt10-40	Genome	10249394	2 x 250 nt	58
2855_CJ-	IPO323 - progenitor	Genome	9305508	2 x 250 nt	-
2822_A-	IPO323-1	Genome	9925284	2 x 250 nt	27
2822_AA-	IPO323-2	Genome	8360220	2 x 250 nt	10
2822_AB-	IPO323-3	Genome	10305608	2 x 250 nt	9
2822_AC-	IPO323-4	Genome	10365174	2 x 250 nt	18
2822_AD-	IPO323-5	Genome	8854042	2 x 250 nt	14
2822_AE-	IPO323-6	Genome	9690794	2 x 250 nt	20
2822_AF-	IPO323-7	Genome	9979262	2 x 250 nt	10
2822_AG-	IPO323-8	Genome	8334998	2 x 250 nt	12
2822_AH-	IPO323-9	Genome	7801754	2 x 250 nt	8
2822_AI-	IPO323-10	Genome	7898800	2 x 250 nt	6
2822_AJ-	IPO323-11	Genome	8704830	2 x 250 nt	2
2822_AK-	IPO323-12	Genome	9077942	2 x 250 nt	5
2822_AL-	IPO323-13	Genome	8647936	2 x 250 nt	23
2822_AM-	IPO323-14	Genome	8972324	2 x 250 nt	12
2822_AN-	IPO323-15	Genome	9926898	2 x 250 nt	11
2822_B-	IPO323-16	Genome	8236400	2 x 250 nt	14
2822_C-	IPO323-17	Genome	9639522	2 x 250 nt	22
2822_D-	IPO323-18	Genome	10413164	2 x 250 nt	18
2822_E-	IPO323-19	Genome	8057910	2 x 250 nt	13
2822_F-	IPO323-20	Genome	9879298	2 x 250 nt	20
2822_G-	IPO323-21	Genome	9102864	2 x 250 nt	22
2822_H-	IPO323-22	Genome	7769924	2 x 250 nt	21
2822_I-	IPO323-23	Genome	8536342	2 x 250 nt	7
2822_J-	IPO323-24	Genome	7811614	2 x 250 nt	12
2822_K-	IPO323-25	Genome	9403700	2 x 250 nt	6
2822_L-	IPO323-26	Genome	8766278	2 x 250 nt	13
2822_M-	IPO323-27	Genome	9573074	2 x 250 nt	12
2822_N-	IPO323-28	Genome	9619892	2 x 250 nt	14
2822_O-	IPO323-29	Genome	9993472	2 x 250 nt	8
2822_P-	IPO323-30	Genome	9408684	2 x 250 nt	15
2822_Q-	IPO323-31	Genome	8061830	2 x 250 nt	12
2822_R-	IPO323-32	Genome	8015326	2 x 250 nt	11
2822_S-	IPO323-33	Genome	9305252	2 x 250 nt	6
2822_T-	IPO323-34	Genome	10248428	2 x 250 nt	12
2822_U-	IPO323-35	Genome	10098214	2 x 250 nt	11
2822_V-	IPO323-36	Genome	11411808	2 x 250 nt	9
2822_W-	IPO323-37	Genome	10241244	2 x 250 nt	19
2822_X-	IPO323-38	Genome	10317778	2 x 250 nt	15
2822_Y-	IPO323-39	Genome	6986256	2 x 250 nt	9
2822_Z-	IPO323-40	Genome	8018588	2 x 250 nt	12
