## Supplementary material for "Recent loss of the Dim2 DNA methyltransferase decreases mutation rate in repeats and changes evolutionary trajectory in a fungal pathogen": S8 Table

### Sheet: Blatt1
Table S8. Oligos and plasmids used in this study.
Oligos
name	sequence	description
oES2078	TGGCTGAACGCCTCTAAGTC	rDNA spacer probe for Southern blot
oES2083	CGTCCCGAGGAGACTGTTAG	rDNA spacer probe for Southern blot
oES2136	GTAGGATTCCCGACGAGGAG	RIL transposon probe for Southern blot
oES2137	GTAAGGGAAGAGGGATCAAC	RIL transposon probe for Southern blot
oES2347	GAATAGAGATCTGCTAGCCCCGCGAATGGCATGTGTCAGC	generation of plasmid pES188, deletion of Ztdim2 in Zt10, upstream flank
oES2348	TACGAATTCTTAATTAAGATTTCTCACGCGGTATGGCAGG	generation of plasmid pES188, deletion of Ztdim2 in Zt10, upstream flank, generation of plasmid pES189, integration of Ztdim2 in Zt09, upstream flank
oES2349	GCTCCTTCAATATCAAAGCTCACGCTCTTCGCTAGTTCTC	generation of plasmid pES188, deletion of Ztdim2 in Zt10, downstream flank
oES2350	TCGAGGGTACCGAGCTCGATCAACAAGGCGTTTCAGGAGG	generation of plasmid pES188, deletion of Ztdim2 in Zt10, downstream flank, generation of plasmid pES189, integration of Ztdim2 in Zt09, downstream flank
oES2351	GCTGACACATGCCATTCGCGGGGCTAGCAGATCTCTATTC	generation of plasmid pES188, deletion of Ztdim2 in Zt10, hygromycin resistance
oES2352	GAGAACTAGCGAAGAGCGTGAGCTTTGATATTGAAGGAGC	generation of plasmid pES188, deletion of Ztdim2 in Zt10, hygromycin resistance
oES2353	GCTGACACATGCTATTCGCGTTCGCGATGGCGGCCATTAC	generation of plasmid pES189, integration of Ztdim2 in Zt09, PCR of Zt10dim2
oES2354	GCTCCTTCAATATCAAAGCTACTAGCGAAGAGCGTGTAAG	generation of plasmid pES189, integration of Ztdim2 in Zt09, PCR of Zt10dim2
oES2355	GAATAGAGATCTGCTAGCCCGCCGCCATTCTAGCACCAAC	generation of plasmid pES189, integration of Ztdim2 in Zt09, downstream flank
oES2356	GTAATGGCCGCCATCGCGAACGCGAATAGCATGTGTCAGC	generation of plasmid pES189, integration of Ztdim2 in Zt09, upstream flank
oES2357	GTTGGTGCTAGAATGGCGGCGGGCTAGCAGATCTCTATTC	generation of plasmid pES189, integration of Ztdim2 in Zt09, hygromycin resistance
oES2358	CTTACACGCTCTTCGCTAGTAGCTTTGATATTGAAGGAGC	generation of plasmid pES189, integration of Ztdim2 in Zt09, hygromycin resistance
oES2294	TGCGATTTGGCACACTTACC	PCR and sequencing of Ztdim2
oES2295	TGTACGATCAGCTGGTTTGG	PCR and sequencing of Ztdim2
oES2296	GCTCGTACCAATGACCAAAC	PCR and sequencing of Ztdim2
oES2297	ATCGGACCTCGTCACTCTTG	PCR and sequencing of Ztdim2
oES2298	GACGATCACGGACCGAAATG	PCR and sequencing of Ztdim2
oES2299	TCAGTCTGAGCCTTGCTTTC	PCR and sequencing of Ztdim2
oES2300	TGCAGTTGTCGGACAAGAAG	PCR and sequencing of Ztdim2
oES2301	CGAGCCAAAGGACACTACAC	PCR and sequencing of Ztdim2
oES2302	CCGCCACGATTTGGGAGAAC	PCR and sequencing of Ztdim2
oES2303	GAAGTCCATGCCCTGGGTTC	PCR and sequencing of Ztdim2
oES2304	CGCACGGGATGGGTCTTATG	PCR and sequencing of Ztdim2
oES3496	TGATTAYGTAATTAGGTTGTTGGAGTTAATATTTTTGG	confirmation of bisulfite seq chr4_2501400, 255 bp
oES3497	ATTCRAACCAAAATCTCTCAAACTTC	confirmation of bisulfite seq chr4_2501400, 255 bp
oES3498	TAAGTAGGYGTTTAGGTAAGGGTTTTTTAAG	confirmation of bisulfite seq chr7_156100, 292 bp
oES3499	CTACCRCTTAAAAAAAAAACTAAACTTAACTAAC	confirmation of bisulfite seq chr7_156100, 292 bp
oES3502	TAAGAATTYGGAGAAAATGAGGGTTAAG	confirmation of bisulfite seq unitig15_283600, 321 bp
oES3503	AACRCATACTTAAACAAACTAACACAACTATAAAAAC	confirmation of bisulfite seq unitig15_283600, 321 bp
oES3506	TTTYGGTTGTTAAATAGTAGTTAGTAGAGTG	confirmation of bisulfite seq unitig5_1975600, 248 bp
oES3507	CTAACCCTCRAAATACCTAAAAACATAATTAATAATC	confirmation of bisulfite seq unitig5_1975600, 248 bp
Plasmids
pES188	Plasmid for Agrobacterium mediated transformation, deletion of Ztdim2 in Zt10, hph resistance gene
pES189	Plasmid for Agrobacterium mediated transformation, integration of Ztdim2 in Zt09, hph resistance gene
