## Supplementary material for "Recent loss of the Dim2 DNA methyltransferase decreases mutation rate in repeats and changes evolutionary trajectory in a fungal pathogen": S7 Table

### Sheet: Sheet1
Table S7. PacBio genome assembly metrics of Iranian isolates Zt289 and Zt469.
Assembly	Zt289	Zt469
# contigs (>= 0 bp)	21	22
# contigs (>= 1000 bp)	21	22
# contigs (>= 5000 bp)	21	22
# contigs (>= 10000 bp)	21	22
# contigs (>= 25000 bp)	20	22
# contigs (>= 50000 bp)	20	22
Total length (>= 0 bp)	37986909	39088095
Total length (>= 1000 bp)	37986909	39088095
Total length (>= 5000 bp)	37986909	39088095
Total length (>= 10000 bp)	37986909	39088095
Total length (>= 25000 bp)	37969734	39088095
Total length (>= 50000 bp)	37969734	39088095
# contigs	21	22
Largest contig	5953092	6531927
Total length	37986909	39088095
GC (%)	52	51.8
N50	2563592	2029979
N75	1822055	1454794
L50	6	6
L75	10	12
# N's per 100 kbp	0	0
TE content	5.56Mb	6.58Mb
TE content (%)	14.8	16.8
