## Supplementary material for "Recent loss of the Dim2 DNA methyltransferase decreases mutation rate in repeats and changes evolutionary trajectory in a fungal pathogen": S4 Table

### Sheet: Sheet1
Table S4. Genes overlapping TEs and their functional annotation in Zt09.
chromosome	start	stop	gene_id	strand	functional annotation
chr_1	15695	16123	Zt09_chr_1_00001	+	Non-LTR (long terminal repeat) retrotransposon and non-LTR retrovirus reverse transcriptase (RT)
chr_1	3107553	3108986	Zt09_chr_1_01076	-	DDE superfamily endonuclease;Transposase
chr_1	4242797	4243984	Zt09_chr_1_01488	-	Ribonuclease H domain
chr_1	5050814	5052844	Zt09_chr_1_01787	+	unknown
chr_10	4944	5602	Zt09_chr_10_00001	+	Reverse transcriptase (RNA-dependent DNA polymerase)
chr_10	6592	7002	Zt09_chr_10_00002	+	unknown
chr_10	1671726	1672783	Zt09_chr_10_00555	-	unknown
chr_11	1099	1509	Zt09_chr_11_00001	+	unknown
chr_11	1132164	1134842	Zt09_chr_11_00362	-	unknown
chr_11	1134975	1135673	Zt09_chr_11_00363	-	unknown
chr_11	1136840	1137387	Zt09_chr_11_00364	-	unknown
chr_11	1137878	1144689	Zt09_chr_11_00365	-	Ty3/Gypsy family of RNase HI in long-term repeat retroelements
chr_12	17851	18429	Zt09_chr_12_00001	-	unknown
chr_13	27254	27766	Zt09_chr_13_00002	-	unknown
chr_13	201376	201828	Zt09_chr_13_00057	-	Reverse transcriptase (RNA-dependent DNA polymerase)
chr_13	203878	204249	Zt09_chr_13_00058	-	unknown
chr_13	204274	205002	Zt09_chr_13_00059	-	unknown
chr_13	779095	781102	Zt09_chr_13_00271	+	unknown (transposase blast hit)
chr_15	1182	2198	Zt09_chr_15_00001	+	unknown
chr_15	9643	12240	Zt09_chr_15_00002	+	unknown
chr_16	4140	4337	Zt09_chr_16_00001	+	unknown
chr_16	12077	12271	Zt09_chr_16_00002	+	unknown
chr_16	541998	543410	Zt09_chr_16_00097	+	unknown (transposase blast hit)
chr_16	543945	544982	Zt09_chr_16_00098	+	unknown
chr_16	545232	545753	Zt09_chr_16_00099	+	cell division protein ZipA
chr_17	30502	33223	Zt09_chr_17_00003	+	DNA polymerase III subunits gamma and tau
chr_17	39806	42823	Zt09_chr_17_00004	+	Non-LTR (long terminal repeat) retrotransposon and non-LTR retrovirus reverse transcriptase (RT)
chr_17	561137	562939	Zt09_chr_17_00088	-	Non-LTR (long terminal repeat) retrotransposon and non-LTR retrovirus reverse transcriptase (RT)
chr_17	570591	573252	Zt09_chr_17_00089	-	Nucleolar complex-associated protein, viral domain
chr_17	575975	576784	Zt09_chr_17_00090	+	Bromo Adjacent Homology domain (partial dim2 copy)
chr_19	27910	28480	Zt09_chr_19_00003	-	Reverse transcriptase (RNA-dependent DNA polymerase)
chr_19	88827	89415	Zt09_chr_19_00017	-	unknown
chr_2	342499	343932	Zt09_chr_2_00093	+	DDE superfamily endonuclease;Transposase
chr_2	1222869	1224815	Zt09_chr_2_00383	+	DDE superfamily endonuclease, Tc5 transposase DNA-binding domain,TolA protein
chr_2	1954819	1955637	Zt09_chr_2_00619	+	Reverse transcriptase (RNA-dependent DNA polymerase), Ty1/Copia family of RNase HI
chr_2	2709037	2709696	Zt09_chr_2_00906	+	Tc5 transposase DNA-binding domain
chr_2	2709886	2710695	Zt09_chr_2_00907	+	DDE superfamily endonuclease
chr_20	458749	459307	Zt09_chr_20_00091	-	Atrophin-1 family
chr_21	130	2115	Zt09_chr_21_00001	-	Bromo Adjacent Homology domain (partial dim2 copy)
chr_21	3543	6204	Zt09_chr_21_00002	+	DNA polymerase III subunits gamma and tau, Nucleolar complex-associated protein
chr_21	12351	17421	Zt09_chr_21_00003	+	Non-LTR (long terminal repeat) retrotransposon and non-LTR retrovirus reverse transcriptase (RT), large tegument protein UL36, Atrophin-1 family
chr_3	701931	704254	Zt09_chr_3_00204	-	unknown (transposase blast hit)
chr_3	772793	774100	Zt09_chr_3_00229	+	DDE superfamily endonuclease
chr_4	245276	245865	Zt09_chr_4_00051	-	DDE superfamily endonuclease,Transposase
chr_4	1002399	1003514	Zt09_chr_4_00288	-	unknown (transposase blast hit)
chr_4	2501629	2502459	Zt09_chr_4_00782	-	unknown
chr_4	2508581	2509084	Zt09_chr_4_00783	-	unknown (transposase blast hit)
chr_5	557930	559363	Zt09_chr_5_00137	-	DDE superfamily endonuclease,Transposase
chr_5	1783476	1784052	Zt09_chr_5_00555	+	unknown (Ribonuclease H blast hit)
chr_6	40324	40743	Zt09_chr_6_00001	+	unknown
chr_6	520022	520560	Zt09_chr_6_00126	-	unknown
chr_9	130	2115	Zt09_chr_9_00001	-	Bromo Adjacent Homology domain (partial dim2 copy)
chr_9	3543	6264	Zt09_chr_9_00002	+	hypothetical E4 protein, transcriptional regulator ICP4, Nucleolar complex-associated protein
chr_9	12411	17481	Zt09_chr_9_00003	+	Non-LTR (long terminal repeat) retrotransposon and non-LTR retrovirus reverse transcriptase (RT), transcriptional regulator ICP4, Atrophin-1 family
chr_9	555650	557566	Zt09_chr_9_00154	+	DDE superfamily endonuclease, TolA protein
chr_9	1822632	1823057	Zt09_chr_9_00556	-	Ty1/Copia family of RNase HI
