## Supplementary material for "Recent loss of the Dim2 DNA methyltransferase decreases mutation rate in repeats and changes evolutionary trajectory in a fungal pathogen": S3 Table

### Sheet: Sheet1
Table S3. Dinucleotide frequencies among transposable elements (TEs) and TE masked genomes in different Z. tritici isolates and Zymoseptoria spp.
Transposable elements
	Zt469	Zt10	Zt289	Zt11	TN09	YEQ92	ISY92	UR95	KE94	CRI10	Zt05	Zt09	Zt1A5	Zt1E4	Zt3D1	Zt3D7	OregS90	I93	CNR93	Arg00	CH95	Aus01		Zb87	Za17	Zpa63
AA	6.96507	7.18256	7.18207	7.11318	7.02713	7.13423	7.13198	7.17154	7.24597	7.22662	7.16972	7.30258	7.29222	7.32745	7.37828	7.23651	6.93366	7.30403	7.0484	7.17927	7.19322	6.80358		7.30013	6.95008	7.09892
AC	5.8844	5.77442	5.78187	5.76046	5.82811	5.7557	5.76888	5.67628	5.67132	5.59627	5.60945	5.60654	5.55371	5.5767	5.61673	5.58392	5.66096	5.56239	5.67549	5.64238	5.65084	5.66877		5.70154	5.96402	5.684
AG	8.29865	8.59802	8.60173	8.53753	8.49728	8.57289	8.54386	8.4506	8.47524	8.50199	8.435	8.53793	8.55761	8.51233	8.54995	8.52881	8.1285	8.49153	8.23579	8.397	8.35707	8.1188		8.81752	8.44309	8.56555
AT	6.94407	6.71598	6.83895	6.81641	6.98059	6.97099	6.84054	6.50666	6.60277	6.40091	6.2345	6.22807	6.28376	6.34718	6.38307	6.27864	6.18337	6.56332	6.36649	6.46788	6.47313	6.09704		7.54489	8.09486	7.93075
CA	1.687	1.77074	1.63611	1.87914	1.53455	1.59559	1.82427	2.66877	2.37408	2.89525	2.90942	2.80063	2.88241	2.89137	2.79173	2.89137	3.52412	2.62167	3.02633	2.77836	2.88527	3.47623		1.44766	0.445514	1.1505
CC	5.09438	4.81339	4.79836	4.81726	4.88068	4.79432	4.76742	4.89077	4.85364	4.95095	5.14774	4.9926	4.9792	4.94443	4.88966	5.01769	5.1706	4.8649	5.04804	4.91349	4.9543	5.38633		4.73692	4.5985	4.62881
CG	6.04606	6.01648	5.9748	6.01553	6.01787	5.9437	6.02748	5.96474	5.98316	5.87194	5.92313	5.86973	5.85077	5.85416	5.77365	5.87851	6.23781	5.98133	6.16487	6.04603	5.93876	6.22037		5.17788	5.72729	5.55185
CT	8.29865	8.59802	8.60173	8.53753	8.49728	8.57289	8.54386	8.4506	8.47524	8.50199	8.435	8.53793	8.55761	8.51233	8.54995	8.52881	8.1285	8.49153	8.23579	8.397	8.35707	8.1188		8.81752	8.44309	8.56555
GA	5.66333	5.65349	5.62274	5.69415	5.6685	5.72481	5.69572	5.87511	5.80644	5.90068	6.005	5.97665	5.96725	5.88974	5.85423	5.94273	6.04745	5.77958	5.97582	5.88303	5.96318	6.13871		5.47525	5.59036	5.67925
GC	6.04606	6.01648	5.9748	6.01553	6.01787	5.9437	6.02748	5.96474	5.98316	5.87194	5.92313	5.86973	5.85077	5.85416	5.77365	5.87851	6.23781	5.98133	6.16487	6.04603	5.93876	6.22037		5.17788	5.72729	5.55185
GG	5.09438	4.81339	4.79836	4.81726	4.88068	4.79432	4.76742	4.89077	4.85364	4.95095	5.14774	4.9926	4.9792	4.94443	4.88966	5.01769	5.1706	4.8649	5.04804	4.91349	4.9543	5.38633		4.73692	4.5985	4.62881
GT	5.8844	5.77442	5.78187	5.76046	5.82811	5.7557	5.76888	5.67628	5.67132	5.59627	5.60945	5.60654	5.55371	5.5767	5.61673	5.58392	5.66096	5.56239	5.67549	5.64238	5.65084	5.66877		5.70154	5.96402	5.684
TA	13.7782	13.6658	13.9657	13.5491	14.1112	13.9866	13.6402	12.0977	12.5776	11.7117	11.3666	11.5986	11.5499	11.6605	11.9085	11.5623	10.4104	12.2258	11.284	11.853	11.6416	10.2773		15.1413	16.4674	15.3515
TC	5.66333	5.65349	5.62274	5.69415	5.6685	5.72481	5.69572	5.87511	5.80644	5.90068	6.005	5.97665	5.96725	5.88974	5.85423	5.94273	6.04745	5.77958	5.97582	5.88303	5.96318	6.13871		5.47525	5.59036	5.67925
TG	1.687	1.77074	1.63611	1.87914	1.53455	1.59559	1.82427	2.66877	2.37408	2.89525	2.90942	2.80063	2.88241	2.89137	2.79173	2.89137	3.52412	2.62167	3.02633	2.77836	2.88527	3.47623		1.44766	0.445514	1.1505
TT	6.96507	7.18256	7.18207	7.11318	7.02713	7.13423	7.13198	7.17154	7.24597	7.22662	7.16972	7.30258	7.29222	7.32745	7.37828	7.23651	6.93366	7.30403	7.0484	7.17927	7.19322	6.80358		7.30013	6.95008	7.09892
Masked genome
	Zt469	Zt10	Zt289	Zt11	TN09	YEQ92	ISY92	UR95	KE94	CRI10	Zt05	Zt09	Zt1A5	Zt1E4	Zt3D1	Zt3D7	OregS90	I93	CNR93	Arg00	CH95	Aus01		Zb87	Za17	Zpa63
AA	5.38959	5.3937	5.36756	5.32343	5.35911	5.36359	5.35535	5.32905	5.3249	5.32232	5.36546	5.36757	5.35484	5.35073	5.36735	5.35466	5.321	5.3381	5.32969	5.33902	5.34382	5.32302		5.36979	5.33736	5.38225
AC	5.70052	5.7105	5.71106	5.70757	5.7082	5.71379	5.70607	5.70747	5.70469	5.70522	5.7059	5.70628	5.71182	5.70954	5.70383	5.7036	5.70344	5.70485	5.70499	5.70417	5.7042	5.70665		5.70398	5.70996	5.74157
AG	6.54844	6.58205	6.56484	6.5241	6.54775	6.57945	6.55294	6.51312	6.51793	6.51536	6.54661	6.5468	6.54287	6.54395	6.58284	6.53103	6.50421	6.5185	6.50847	6.53796	6.52066	6.5089		6.51577	6.50776	6.48009
AT	5.59972	5.58096	5.54709	5.51109	5.5506	5.55482	5.53581	5.49209	5.49893	5.48745	5.53644	5.53183	5.52197	5.51899	5.51124	5.53053	5.48035	5.50466	5.49646	5.49854	5.5119	5.48653		5.58022	5.58504	5.59507
CA	6.83811	6.74342	6.8014	6.91473	6.81984	6.74052	6.8354	6.94916	6.93377	6.94752	6.85369	6.85782	6.85914	6.87334	6.77832	6.88944	6.96794	6.93359	6.9587	6.89544	6.92308	6.95575		6.87008	6.73821	6.73515
CC	6.14235	6.13489	6.1694	6.20562	6.17309	6.16226	6.17921	6.20563	6.21169	6.21464	6.17289	6.17606	6.1828	6.18151	6.1767	6.18452	6.21867	6.20086	6.21189	6.20022	6.1947	6.21424		6.19097	6.25256	6.279
CG	7.23294	7.27263	7.27403	7.3106	7.29511	7.29145	7.29154	7.31971	7.31619	7.32243	7.27262	7.26709	7.28352	7.27796	7.29691	7.27518	7.33319	7.31019	7.3148	7.31381	7.3088	7.32542		7.25361	7.36156	7.30718
CT	6.54844	6.58205	6.56484	6.5241	6.54775	6.57945	6.55294	6.51312	6.51793	6.51536	6.54661	6.5468	6.54287	6.54395	6.58284	6.53103	6.50421	6.5185	6.50847	6.53796	6.52066	6.5089		6.51577	6.50776	6.48009
GA	7.6318	7.61812	7.64387	7.68847	7.65605	7.63514	7.66341	7.6959	7.69487	7.69698	7.65139	7.64955	7.65084	7.65532	7.64143	7.66252	7.70263	7.68861	7.69513	7.67486	7.68383	7.69914		7.65908	7.65461	7.58023
GC	7.28709	7.26928	7.28516	7.3106	7.29511	7.29145	7.29154	7.31971	7.31619	7.32243	7.31547	7.31583	7.32292	7.3303	7.31262	7.32934	7.33319	7.31019	7.3148	7.31381	7.3088	7.32542		7.27632	7.24289	7.20025
GG	6.14235	6.13489	6.1694	6.20562	6.17309	6.16226	6.17921	6.20563	6.21169	6.21464	6.17289	6.17606	6.1828	6.18151	6.1767	6.18452	6.21867	6.20086	6.21189	6.20022	6.1947	6.21424		6.19097	6.25256	6.279
GT	5.70052	5.7105	5.71106	5.70757	5.7082	5.71379	5.70607	5.70747	5.70469	5.70522	5.7059	5.70628	5.71182	5.70954	5.70383	5.7036	5.70344	5.70485	5.70499	5.70417	5.7042	5.70665		5.70398	5.70996	5.74157
TA	3.37862	3.51176	3.37745	3.13985	3.33109	3.47275	3.29632	3.06783	3.09299	3.06359	3.28358	3.27709	3.26697	3.24398	3.37827	3.2134	3.0175	3.10593	3.05619	3.17049	3.12992	3.04721		3.27052	3.40958	3.50093
TC	7.6318	7.61812	7.64387	7.68847	7.65605	7.63514	7.66341	7.6959	7.69487	7.69698	7.65139	7.64955	7.65084	7.65532	7.64143	7.66252	7.70263	7.68861	7.69513	7.67486	7.68383	7.69914		7.65908	7.65461	7.58023
TG	6.83811	6.74342	6.8014	6.91473	6.81984	6.74052	6.8354	6.94916	6.93377	6.94752	6.85369	6.85782	6.85914	6.87334	6.77832	6.88944	6.96794	6.93359	6.9587	6.89544	6.92308	6.95575		6.87008	6.73821	6.73515
TT	5.38959	5.3937	5.36756	5.32343	5.35911	5.36359	5.35535	5.32905	5.3249	5.32232	5.36546	5.36757	5.35484	5.35073	5.36735	5.35466	5.321	5.3381	5.32969	5.33902	5.34382	5.32302		5.36979	5.33736	5.38225
