## Supplementary material for "Recent loss of the Dim2 DNA methyltransferase decreases mutation rate in repeats and changes evolutionary trajectory in a fungal pathogen": S2 Table

### Sheet: TableS2_dim2_pacbios
Table S2. Detected copies and pairwise identity of full-length dim2 copies in Z. tritici genomes sequenced by PacBio. The dim2 gene of the Iranian isolate Zt469 was used as query for the blast search.
Isolate	Chromosome	% Pairwise Identity (to Zt469 dim2)	% GC
Zt05	1	0.847	0.413
Zt05	1	0.908	0.479
Zt05	1	0.891	0.462
Zt05	1	0.865	0.434
Zt05	13	0.87	0.44
Zt05	13	0.921	0.491
Zt05	14	0.872	0.441
Zt05	15	0.925	0.497
Zt05	15	0.915	0.487
Zt05	16	0.908	0.479
Zt05	2	0.886	0.456
Zt05	20	0.893	0.464
Zt05	3	0.916	0.488
Zt05	4	0.876	0.445
Zt05	6	0.91	0.48
Zt05	6	0.884	0.437	native dim2
Zt05	7	0.865	0.435
Zt05	8	0.88	0.449
Zt09	1	0.886	0.457
Zt09	1	0.886	0.456
Zt09	1	0.866	0.433
Zt09	1	0.868	0.438
Zt09	15	0.901	0.472
Zt09	17	0.942	0.519
Zt09	17	0.906	0.476
Zt09	2	0.896	0.467
Zt09	2	0.896	0.468
Zt09	21	0.911	0.484
Zt09	5	0.912	0.483
Zt09	5	0.897	0.465
Zt09	6	0.918	0.488
Zt09	6	0.885	0.438	native dim2
Zt10	1	0.843	0.41
Zt10	10	0.853	0.424
Zt10	10	0.876	0.447
Zt10	13	0.836	0.404
Zt10	2	0.874	0.444
Zt10	2	0.877	0.447
Zt10	3	0.863	0.433
Zt10	3	0.86	0.43
Zt10	6	0.996	0.543	native dim2
Zt289	1	0.866	0.435
Zt289	1	0.866	0.435
Zt289	10	0.85	0.418
Zt289	16	0.833	0.399
Zt289	2	0.865	0.435
Zt289	20	0.847	0.415
Zt289	3	0.88	0.45
Zt289	5	0.88	0.449
Zt289	5	0.882	0.451
Zt289	6	0.975	0.539	native dim2
Zt289	8	0.869	0.439
Zt289	8	0.841	0.407
Zt469	6	1	0.546	native dim2
Zt1A5	1	0.902	0.473
Zt1A5	1	0.915	0.487
Zt1A5	11	0.878	0.446
Zt1A5	11	0.909	0.479
Zt1A5	19	0.925	0.496
Zt1A5	19	0.883	0.451
Zt1A5	19	0.866	0.434
Zt1A5	2	0.933	0.505
Zt1A5	20	0.878	0.445
Zt1A5	3	0.906	0.476
Zt1A5	3	0.889	0.457
Zt1A5	5	0.933	0.507
Zt1A5	5	0.879	0.449
Zt1A5	6	0.933	0.508
Zt1A5	6	0.875	0.444
Zt1A5	6	0.897	0.444	native dim2
Zt1A5	7	0.91	0.483
Zt1A5	8	0.9	0.469
Zt1A5	10	0.92	0.492
Zt1E4	10	0.895	0.465
Zt1E4	18	0.909	0.481
Zt1E4	6	0.905	0.477
Zt1E4	6	0.881	0.438	native dim2
Zt1E4	7	0.951	0.524
Zt1E4	9	0.92	0.493
Zt3D1	1	0.903	0.474
Zt3D1	1	0.931	0.501
Zt3D1	10	0.898	0.466
Zt3D1	11	0.934	0.508
Zt3D1	12	0.882	0.45
Zt3D1	14	0.908	0.477
Zt3D1	14	0.9	0.472
Zt3D1	14	0.912	0.486
Zt3D1	17	0.867	0.434
Zt3D1	20	0.847	0.415
Zt3D1	4	0.901	0.472
Zt3D1	5	0.872	0.443
Zt3D1	5	0.894	0.467
Zt3D1	6	0.888	0.442	native dim2
Zt3D1	8	0.925	0.498
Zt3D7	1	0.901	0.473
Zt3D7	16	0.901	0.473
Zt3D7	16	0.91	0.479
Zt3D7	17	0.896	0.465
Zt3D7	3	0.873	0.441
Zt3D7	3	0.933	0.506
Zt3D7	6	0.89	0.461
Zt3D7	6	0.897	0.451	native dim2
Zt3D7	7	0.884	0.453
Zt3D7	7	0.915	0.488
Zt3D7	9	0.912	0.484
Arg00	11	0.853	0.417
Arg00	14	0.912	0.483
Arg00	15	0.887	0.455
Arg00	16	0.917	0.489
Arg00	20	0.893	0.464
Arg00	21	0.898	0.468
Arg00	6	0.881	0.434	native dim2
Arg00	7	0.881	0.452
Arg00	7	0.911	0.481
Arg00	7	0.909	0.481
Arg00	8	0.89	0.461
Arg00	8	0.879	0.446
Arg00	9	0.887	0.458
Aus01	1	0.887	0.457
Aus01	10	0.905	0.474
Aus01	11	0.875	0.444
Aus01	20	0.884	0.451
Aus01	20	0.875	0.444
Aus01	3	0.895	0.465
Aus01	4	0.881	0.451
Aus01	5	0.897	0.468
Aus01	6	0.89	0.437	native dim2
Aus01	6	0.874	0.442
CH95	10	0.837	0.401
CH95	20	0.862	0.431
CH95	5	0.932	0.505
CH95	6	0.891	0.444	native dim2
CH95	7	0.852	0.418
CH95	8	0.85	0.418
CNR93	11	0.88	0.448
CNR93	12	0.871	0.437
CNR93	19	0.884	0.452
CNR93	3	0.888	0.458
CNR93	4	0.897	0.467
CNR93	5	0.892	0.463
CNR93	6	0.885	0.443	native dim2
CNR93	6	0.938	0.51
CNR93	7	0.933	0.507
CNR93	8	0.887	0.456
CNR93	9	0.887	0.456
CRI10	1	0.92	0.494
CRI10	1	0.904	0.473
CRI10	1	0.864	0.431
CRI10	11	0.929	0.504
CRI10	12	0.876	0.447
CRI10	13	0.931	0.505
CRI10	15	0.892	0.463
CRI10	16	0.915	0.486
CRI10	17	0.911	0.484
CRI10	19	0.879	0.447
CRI10	6	0.914	0.487
CRI10	6	0.869	0.432	native dim2
CRI10	6	0.872	0.441
CRI10	8	0.927	0.499
CRI10	8	0.874	0.442
I93	10	0.866	0.436
I93	12	0.869	0.436
I93	4	0.894	0.465
I93	6	0.894	0.441	native dim2
Zt11	1	0.848	0.419
Zt11	1	0.855	0.424
Zt11	20	0.855	0.426
Zt11	4	0.843	0.411
Zt11	4	0.857	0.424
Zt11	5	0.878	0.448
Zt11	5	0.841	0.407
Zt11	6	0.867	0.439
Zt11	6	0.999	0.544	native dim2
Zt11	7	0.844	0.412
Zt11	7	0.857	0.425
Zt11	7	0.893	0.462
Zt11	8	0.852	0.422
ISY92	1	0.833	0.394
ISY92	1	0.834	0.401
ISY92	12	0.848	0.415
ISY92	14	0.852	0.419
ISY92	14	0.871	0.443
ISY92	15	0.848	0.418
ISY92	16	0.839	0.406
ISY92	17	0.847	0.417
ISY92	19	0.864	0.434
ISY92	2	0.864	0.432
ISY92	2	0.871	0.44
ISY92	4	0.843	0.413
ISY92	6	0.924	0.485	native dim2
ISY92	6	0.844	0.411
ISY92	7	0.847	0.413
ISY92	7	0.855	0.42
ISY92	8	0.878	0.448
KE94	10	0.902	0.473
KE94	11	0.895	0.463
KE94	13	0.894	0.465
KE94	13	0.873	0.441
KE94	13	0.902	0.472
KE94	14	0.885	0.456
KE94	14	0.88	0.449
KE94	16	0.89	0.46
KE94	3	0.883	0.453
KE94	4	0.86	0.428
KE94	4	0.835	0.401
KE94	4	0.828	0.395
KE94	4	0.878	0.447
KE94	6	0.887	0.441	native dim2
KE94	9	0.875	0.443
KE94	9	0.906	0.479
OregS90	10	0.887	0.457
OregS90	10	0.867	0.437
OregS90	12	0.867	0.434
OregS90	6	0.871	0.437	native dim2
TN09	10	0.865	0.43
TN09	11	0.844	0.414
TN09	13	0.838	0.406
TN09	13	0.85	0.424
TN09	15	0.848	0.417
TN09	2	0.836	0.402
TN09	5	0.851	0.421
TN09	6	0.983	0.541	native dim2
TN09	7	0.87	0.441
TN09	9	0.841	0.412
UR95	1	0.872	0.441
UR95	10	0.886	0.455
UR95	14	0.884	0.451
UR95	19	0.862	0.43
UR95	19	0.886	0.456
UR95	20	0.895	0.464
UR95	20	0.891	0.463
UR95	3	0.843	0.406
UR95	5	0.868	0.436
UR95	6	0.972	0.535	native dim2
UR95	7	0.91	0.48
UR95	8	0.957	0.535
UR95	8	0.889	0.461
YEQ92	1	0.883	0.451
YEQ92	1	0.856	0.427
YEQ92	1	0.849	0.417
YEQ92	10	0.882	0.45
YEQ92	10	0.847	0.417
YEQ92	11	0.892	0.462
YEQ92	11	0.852	0.42
YEQ92	12	0.848	0.416
YEQ92	14	0.84	0.407
YEQ92	20	0.833	0.402
YEQ92	20	0.833	0.398
YEQ92	3	0.848	0.416
YEQ92	3	0.846	0.414
YEQ92	3	0.839	0.412
YEQ92	4	0.861	0.427
YEQ92	4	0.873	0.443
YEQ92	4	0.865	0.435
YEQ92	5	0.873	0.441
YEQ92	6	0.861	0.429
YEQ92	6	0.852	0.419
YEQ92	6	0.971	0.542	native dim2
YEQ92	8	0.887	0.458
YEQ92	15_16	0.849	0.42
YEQ92	15_16	0.841	0.409
