## Supplementary material for "Recent loss of the Dim2 DNA methyltransferase decreases mutation rate in repeats and changes evolutionary trajectory in a fungal pathogen": S1 Table

### Sheet: Blatt1
Table S1. List of Z. tritici, Z. ardabiliae, Z. brevis and Z. passerinii isolates used in this study. Listed are collection date, origin, information about the genome assembly and presence/absence of dim2 in each isolate.
species	isolate	origin	host	year of isolation	reference (origin and host)	genome sequencing	reference (genome)	dim2
Zymoseptoria tritici	Zt09::Ztdim2, 3 independent transformants #49, #63, #84	Mutant strain	-	2016	-	-	-	+
Zymoseptoria tritici	Zt10△Ztdim2, 3 independent transformants #8, #69, #101	Mutant strain	-	2016	-	-	-	-
Zymoseptoria tritici	Zt05	Denmark	Triticum aestivum	2009	Grandaubert et al., 2017	PacBio	Haueisen et al., 2019	-
Zymoseptoria tritici	IPO323 (Zt09)	Netherlands	Triticum aestivum	1995	Goodwin et al., 2011	Sanger - Reference assembly	Goodwin et al., 2011	-
Zymoseptoria tritici	Zt10 (IR01_26b)	Iran	Triticum aestivum	2001	Jürgens et al., 2006	PacBio	Haueisen et al., 2019	+
Zymoseptoria tritici	Zt11 (IR01_48b)	Iran	Triticum aestivum	2001	Jürgens et al., 2006	PacBio	Badet et al., 2020	+
Zymoseptoria tritici	Zt282	Iran	Triticum aestivum	2001	Jürgens et al., 2006	no genome available	-	+
Zymoseptoria tritici	Zt283	Iran	Triticum aestivum	2001	Jürgens et al., 2006	no genome available	-	+
Zymoseptoria tritici	Zt284	Iran	Triticum aestivum	2001	Jürgens et al., 2006	no genome available	-	+
Zymoseptoria tritici	Zt285	Iran	Triticum aestivum	2001	Jürgens et al., 2006	no genome available	-	+
Zymoseptoria tritici	Zt286	Iran	Triticum aestivum	2001	Jürgens et al., 2006	no genome available	-	+
Zymoseptoria tritici	Zt287	Iran	Triticum aestivum	2001	Jürgens et al., 2006	no genome available	-	+
Zymoseptoria tritici	Zt289	Iran	Triticum aestivum	2001	Jürgens et al., 2006	PacBio	This study	+
Zymoseptoria tritici	Zt424	Iran	Aegilops species	2018	This study	no genome available	-	+
Zymoseptoria tritici	Zt467	Iran	Aegilops species	2018	This study	no genome available	-	+
Zymoseptoria tritici	Zt468	Iran	Aegilops species	2018	This study	no genome available	-	+
Zymoseptoria tritici	Zt469	Iran	Aegilops species	2018	This study	PacBio	This study	+
Zymoseptoria tritici	Zt470	Iran	Aegilops species	2018	This study	no genome available	-	+
Zymoseptoria tritici	Zt471	Iran	Aegilops species	2018	This study	no genome available	-	+
Zymoseptoria tritici	Zt472	Iran	Aegilops species	2018	This study	no genome available	-	+
Zymoseptoria tritici	Zt150	Germany	Triticum aestivum	2013	Grandaubert et al., 2017	Illumina	Grandaubert et al., 2017	-
Zymoseptoria tritici	Zt1A5 (ST99CH1A5)	Switzerland	Triticum aestivum	1999	Zhan et al., 2005	PacBio	Plissonneau et al., 2018	-
Zymoseptoria tritici	Zt1E4 (ST99CH1E4)	Switzerland	Triticum aestivum	1999	Zhan et al., 2005	PacBio	Plissonneau et al., 2018	-
Zymoseptoria tritici	Zt3D1 (ST99CH3D1)	Switzerland	Triticum aestivum	1999	Zhan et al., 2005	PacBio	Plissonneau et al., 2018	-
Zymoseptoria tritici	Zt3D7 (ST99CH3D7)	Switzerland	Triticum aestivum	1999	Zhan et al., 2005	PacBio	Plissonneau et al., 2016	-
Zymoseptoria tritici	TN09	Tunisia	Triticum turgidum subsp. durum	2008	Boukef et al., 2012	PacBio	Badet et al., 2020	+
Zymoseptoria tritici	YEQ92	Yemen	Triticum aestivum	1991	-	PacBio	Badet et al., 2020	-*
Zymoseptoria tritici	ISY92	Israel	Triticum aestivum	1992	Linde et al., 2002	PacBio	Badet et al., 2020	-*
Zymoseptoria tritici	UR95	Ukraine	Triticum aestivum	1995	Zhan et al., 2002	PacBio	Badet et al., 2020	-*
Zymoseptoria tritici	KE94	Kenia	Triticum aestivum	1994	-	PacBio	Badet et al., 2020	-
Zymoseptoria tritici	CRI10	Czech Republic	Triticum aestivum	2010	Drabešová et al., 2013	PacBio	Badet et al., 2020	-
Zymoseptoria tritici	OregS90	USA	Triticum aestivum	1990	Chen et al., 1994	PacBio	Badet et al., 2020	-
Zymoseptoria tritici	I93	USA	Triticum aestivum	1993	Zhan et al., 2002	PacBio	Badet et al., 2020	-
Zymoseptoria tritici	CNR93	Canada	Triticum aestivum	1992	Banke et al., 2004	PacBio	Badet et al., 2020	-
Zymoseptoria tritici	Arg00	Argentina	Triticum turgidum subsp. durum	2000	Jürgens et al., 2006	PacBio	Badet et al., 2020	-
Zymoseptoria tritici	CH95	Chile	Triticum aestivum	1994	Zhan et al., 2002	PacBio	Badet et al., 2020	-
Zymoseptoria tritici	Aus01	Australia	Triticum aestivum	2001	Zhan et al., 2005	PacBio	Badet et al., 2020	-
Zymoseptoria ardabiliae	STIR04_1.1.1 (Za17)	Iran	Lolium spp	2004	Stukenbrock et al, 2011	PacBio	Möller et al., 2018	+
Zymoseptoria ardabiliae	STIR04_1.1.2 (Za18)	Iran	Lolium spp	2004	Stukenbrock et al, 2012	Illumina	Stukenbrock et al, 2012	+
Zymoseptoria ardabiliae	STIR04_3.13.1 (Za20)	Iran	Agropyron spp	2004	Stukenbrock et al, 2011	Illumina	Stukenbrock et al, 2011	+
Zymoseptoria ardabiliae	STIR04_3.3.2 (Za19)	Iran	Agropyron spp	2004	Stukenbrock et al, 2012	Illumina	Stukenbrock et al, 2012	+
Zymoseptoria ardabiliae	STIR04_1.2.1 (Za34)	Iran	Lolium spp	2004	Stukenbrock and Dutheil, 2018	Illumina	Stukenbrock and Dutheil, 2018	+
Zymoseptoria ardabiliae	ST11IR_11_4.1 (Za91)	Iran	Agropyron tauri	2011	Stukenbrock and Dutheil, 2018	Illumina	Stukenbrock and Dutheil, 2018	+
Zymoseptoria ardabiliae	ST11IR_1_10.1 (Za92)	Iran	Agropyron tauri	2011	Stukenbrock and Dutheil, 2018	Illumina	Stukenbrock and Dutheil, 2018	+
Zymoseptoria ardabiliae	ST11IR_1_15.2 (Za93)	Iran	Agropyron tauri	2011	Stukenbrock and Dutheil, 2018	Illumina	Stukenbrock and Dutheil, 2018	+
Zymoseptoria ardabiliae	ST11IR_1_15.1 (Za94)	Iran	Agropyron tauri	2011	Stukenbrock and Dutheil, 2018	Illumina	Stukenbrock and Dutheil, 2018	+
Zymoseptoria ardabiliae	ST11IR_6_1.1 (Za95)	Iran	Agropyron tauri	2011	Stukenbrock and Dutheil, 2018	Illumina	Stukenbrock and Dutheil, 2018	+
Zymoseptoria ardabiliae	ST11IR_6_1.2 (Za96)	Iran	Agropyron tauri	2011	Stukenbrock and Dutheil, 2018	Illumina	Stukenbrock and Dutheil, 2018	+
Zymoseptoria ardabiliae	ST11IR_7_5.2 (Za97)	Iran	Dactylis glomerata	2011	Stukenbrock and Dutheil, 2018	Illumina	Stukenbrock and Dutheil, 2018	+
Zymoseptoria ardabiliae	ST11IR_7_2.1 (Za98)	Iran	Dactylis glomerata	2011	Stukenbrock and Dutheil, 2018	Illumina	Stukenbrock and Dutheil, 2018	+
Zymoseptoria ardabiliae	ST11IR_7_2.4 (Za99)	Iran	Dactylis glomerata	2011	Stukenbrock and Dutheil, 2018	Illumina	Stukenbrock and Dutheil, 2018	+
Zymoseptoria ardabiliae	ST11IR_8_1.1 (Za101)	Iran	Agropyron tauri	2011	Stukenbrock and Dutheil, 2018	Illumina	Stukenbrock and Dutheil, 2018	+
Zymoseptoria ardabiliae	ST11IR_8_5.3 (Za101)	Iran	Agropyron tauri	2011	Stukenbrock and Dutheil, 2018	Illumina	Stukenbrock and Dutheil, 2018	+
Zymoseptoria ardabiliae	ST11IR_11_1.1 (Za102)	Iran	Agropyron tauri	2011	Stukenbrock and Dutheil, 2018	Illumina	Stukenbrock and Dutheil, 2018	+
Zymoseptoria brevis	Zb159 (CPC 18107)	Iran	Phalaris minor	2009	Quaedvlieg et al., 2011	Illumina	Eschenbrenner et al., in preparation	+
Zymoseptoria brevis	Zb161 (CPC 18111)	Iran	Phalaris paradoxa	2009	Quaedvlieg et al., 2011	Illumina	Eschenbrenner et al., in preparation	+
Zymoseptoria brevis	Zb162 (CPC 18112)	Iran	Phalaris paradoxa	2009	Quaedvlieg et al., 2011	Illumina	Eschenbrenner et al., in preparation	+
Zymoseptoria brevis	Zb163 (CPC 18113)	Iran	Phalaris paradoxa	2009	Quaedvlieg et al., 2011	Illumina	Eschenbrenner et al., in preparation	+
Zymoseptoria brevis	Zb164 (CPC 18115)	Iran	Phalaris paradoxa	2009	Quaedvlieg et al., 2011	Illumina	Eschenbrenner et al., in preparation	+
Zymoseptoria brevis	Zb18102	Iran	Phalaris paradoxa	2009	Quaedvlieg et al., 2011	Illumina	Eschenbrenner et al., in preparation	+
Zymoseptoria brevis	Zb18106	Iran	Phalaris minor	2009	Quaedvlieg et al., 2011	Illumina	Eschenbrenner et al., in preparation	+
Zymoseptoria brevis	Zb18110 (Zb87)	Iran	Phalaris paradoxa	2009	Quaedvlieg et al., 2011	PacBio	Feuertey et al., 2020	+
Zymoseptoria brevis	Zb18114	Iran	Phalaris paradoxa	2009	Quaedvlieg et al., 2011	Illumina	Eschenbrenner et al., in preparation	+
Zymoseptoria passerinii	Zpasserinii_63 (Zpa63)	USA	Hordeum vulgare	1995	Stukenbrock et al, 2011	PacBio	Feuertey et al., 2020	+
* recently inactivated
